# Plasminogen activator inhibitors orchestrate the immunosuppressive tumor microenvironment in pancreatic cancer

**DOI:** 10.1101/2025.06.11.659098

**Authors:** Chiara Falcomatà, Sebastian R. Nielsen, Maximilian M. Schaefer, Bhavya Singh, Alexander Tepper, Divya Chhamalwan, Hunter T. Potak, Maxime Dhainaut, Gurkan Mollaoglu, Matthew D. Park, Miriam Merad, Alessia Baccarini, Brian D. Brown

## Abstract

Pancreatic ductal adenocarcinoma (PDAC) is characterized by a dense extracellular matrix (ECM) that sustains an immunosuppressive tumor microenvironment (TME). While this protective niche has been described, the molecular determinants orchestrating its formation and dictating its immune interactions are not well defined. Using Perturb-map, we determine how dozens of different gene perturbations shape the growth and cellular environments of PDAC clones through space and time. Our study reveals dynamic, gene-specific adaptations of immune neighborhoods during clonal selection. We identified *Serpinb2* (PAI2) and *Serpine1* (PAI1) as key cancer-derived mediators of TME remodeling and immune evasion. These factors promote the deposition of a fibrin-rich ECM that shapes immune cell composition, locally retains and polarizes immunosuppressive macrophages and excludes cytotoxic T cells. Deletion of either *Serpinb2* or *Serpine1* greatly enhanced tumor response to anti-PD1 immunotherapy in an aggressive PDAC model. Transcriptomic analysis further linked their expression to distinct PDAC subtypes and poor patient survival. Our findings demonstrate that *Serpinb2* and *Serpine1* establish a permissive niche for tumor progression and show how PDAC cells exploit components of the fibrinolysis pathway to remodel the ECM, alter macrophage composition, and protect themselves from immune editing, ultimately reinforcing the role of extracellular factors in shaping an immune-privileged tumor niche.
