## Supplementary table 1 for "Plasminogen activator inhibitors orchestrate the immunosuppressive tumor microenvironment in pancreatic cancer"

### Sheet: Serpinb2-high vs others
Supplementary table 1 - Gene set enrichment analysis of Gene Ontology - Biological Processes terms (adjusted P value ≤ 0.05) using EnrichR. Serpinb2 high tumor cells were compared to all others in the dataset.
Term	P-value	Adjusted P-value	Genes
Regulation Of Blood Coagulation (GO:0030193)	1.7e-07	0.000103	EDN1;PLAU;CAV1;PLAUR;THBS1
Regulation Of Cell Migration Involved In Sprouting Angiogenesis (GO:0090049)	2.03e-07	0.000103	FGFBP1;ANXA1;PTGS2;HDAC9;THBS1
Positive Regulation Of Cell Migration Involved In Sprouting Angiogenesis (GO:0090050)	6.4e-07	0.000217	FGFBP1;ANXA1;PTGS2;HDAC9
Granulocyte Chemotaxis (GO:0071621)	8.77e-07	0.000223	EDN1;CXCL8;ANXA1;SAA1;CXCL1;CXCL5
Positive Regulation Of Blood Vessel Endothelial Cell Migration (GO:0043536)	1.85e-06	0.000375	FGFBP1;ANXA1;PTGS2;HDAC9;THBS1
Peptide Cross-Linking (GO:0018149)	5.95e-06	0.00100571	ANXA1;PI3;THBS1;SPRR1B
Neutrophil Chemotaxis (GO:0030593)	1.5e-05	0.00217671	EDN1;CXCL8;SAA1;CXCL1;CXCL5
Regulation Of Cell Migration (GO:0030334)	2.3e-05	0.00253111	EDN1;ANXA1;RAP2B;SEMA3C;PLAU;CAV1;MYADM;FLNA;THBS1;INS
Neutrophil Migration (GO:1990266)	2.39e-05	0.00253111	EDN1;CXCL8;SAA1;CXCL1;CXCL5
Regulation Of Nitric Oxide Biosynthetic Process (GO:0045428)	2.68e-05	0.00253111	EDN1;CAV1;HBB;PTGS2
Negative Regulation Of Secretion By Cell (GO:1903531)	2.96e-05	0.00253111	ANXA1;RSAD2;LIF;INS
Prostanoid Biosynthetic Process (GO:0046457)	2.99e-05	0.00253111	EDN1;PTGS2;PTGES
Keratinocyte Differentiation (GO:0030216)	3.6e-05	0.00279917	SPRR3;SCEL;ANXA1;SPRR1B
Epidermis Development (GO:0008544)	3.86e-05	0.00279917	SPRR3;SCEL;CRABP2;EMP1;SPRR1B
Regulation Of Fibrinolysis (GO:0051917)	4.57e-05	0.00290175	PLAU;PLAUR;THBS1
Regulation Of Plasminogen Activation (GO:0010755)	4.57e-05	0.00290175	PLAU;PLAUR;THBS1
Prostaglandin Biosynthetic Process (GO:0001516)	5.54e-05	0.00329731	EDN1;PTGS2;PTGES
Positive Regulation Of Cell Motility (GO:2000147)	5.85e-05	0.00329731	EDN1;SEMA3C;PLAU;CAV1;MYADM;THBS1;INS
Antimicrobial Humoral Response (GO:0019730)	8.41e-05	0.00449274	CXCL8;CXCL1;PI3;F3;CXCL5
Epidermal Cell Differentiation (GO:0009913)	9.78e-05	0.00490825	SPRR3;SCEL;ANXA1;SPRR1B
Regulation Of Cytokine Production (GO:0001817)	0.000102	0.00490825	SRGN;ANXA1;SAA1;ISG15;HDAC9;INS
Positive Regulation Of Cellular Biosynthetic Process (GO:0031328)	0.000127	0.00586884	EDN1;CXCL8;HBB;PTGS2;THBS1;INS
Regulation Of Cell Population Proliferation (GO:0042127)	0.000145	0.00639988	FGFBP1;EDN1;CDKN2B;CXCL8;RTKN2;LIF;SCGB3A1;CXCL1;THBS1;CXCL5;IFIT3;INS
Regulation Of Nitric Oxide Mediated Signal Transduction (GO:0010749)	0.000194	0.00820901	THBS1;INS
Positive Regulation Of Cell Migration (GO:0030335)	0.000212	0.00861656	EDN1;SEMA3C;PLAU;CAV1;MYADM;THBS1;INS
Positive Regulation Of Nitric Oxide Biosynthetic Process (GO:0045429)	0.000231	0.00900255	EDN1;HBB;PTGS2
Skin Development (GO:0043588)	0.00024	0.00902492	SPRR3;SCEL;ANXA1;SPRR1B
Positive Regulation Of Nitric Oxide Metabolic Process (GO:1904407)	0.000257	0.00930702	EDN1;HBB;PTGS2
Negative Regulation Of Plasminogen Activation (GO:0010757)	0.00029	0.00930702	PLAU;THBS1
Positive Regulation Of Unsaturated Fatty Acid Biosynthetic Process (GO:2001280)	0.00029	0.00930702	ANXA1;PTGS2
Regulation Of Cell Adhesion Molecule Production (GO:0060353)	0.00029	0.00930702	CXCL8;CAV1
Negative Regulation Of Apoptotic Process (GO:0043066)	0.000293	0.00930702	ANXA1;CAV1;PLAUR;VSTM2L;FLNA;GCG;THBS1;FSTL1;IFIT3
Prostaglandin Metabolic Process (GO:0006693)	0.000317	0.00946391	EDN1;PTGS2;PTGES
Negative Regulation Of Blood Coagulation (GO:0030195)	0.000317	0.00946391	EDN1;SERPINB2;PLAU
Purine-Containing Compound Metabolic Process (GO:0072521)	0.000405	0.0117527	TTR;MACROD2
Regulation Of Cell Adhesion (GO:0030155)	0.000461	0.0129979	CXCL8;PLAU;PLAUR;MYADM;SAA1
Platelet Aggregation (GO:0070527)	0.000503	0.013796	RAP2B;HBB;FLNA
Negative Regulation Of Intracellular Signal Transduction (GO:1902532)	0.000582	0.0155378	CAV1;RTKN2;PLAUR;MYADM;HDAC9;THBS1
Inflammatory Response (GO:0006954)	0.000651	0.016754	CXCL8;ANXA1;CXCL1;HDAC9;THBS1;CXCL5
Negative Regulation Of Heterotypic Cell-Cell Adhesion (GO:0034115)	0.000691	0.016754	IL1RN;MYADM
Regulation Of Cell-Cell Adhesion Involved In Gastrulation (GO:0070587)	0.000691	0.016754	IL1RN;MYADM
Regulation Of Protein Tyrosine Kinase Activity (GO:0061097)	0.000693	0.016754	GPRC5B;RAP2B;CAV1
Positive Regulation Of Transforming Growth Factor Beta Production (GO:0071636)	0.000861	0.0203214	PTGS2;THBS1
Negative Regulation Of Fibrinolysis (GO:0051918)	0.00104918	0.0236648	PLAU;THBS1
Regulation Of Fatty Acid Metabolic Process (GO:0019217)	0.00104918	0.0236648	CAV1;INS
Regulation Of Protein Secretion (GO:0050708)	0.00111684	0.0238094	RSAD2;SAA1;GCG;INS
Response To Hydrogen Peroxide (GO:0042542)	0.00112596	0.0238094	EDN1;ANXA1;HBB
Homotypic Cell-Cell Adhesion (GO:0034109)	0.00112596	0.0238094	RAP2B;HBB;FLNA
Regulation Of Wound Healing (GO:0061041)	0.00119888	0.0243666	ANXA1;PLAU;CAV1
Positive Regulation Of Vasculature Development (GO:1904018)	0.00120033	0.0243666	ECM1;CXCL8;ANXA3;THBS1
Fibrinolysis (GO:0042730)	0.00125537	0.0244787	SERPINB2;PLAU
Regulation Of Intrinsic Apoptotic Signaling Pathway (GO:2001242)	0.00127472	0.0244787	CAV1;RTKN2;PLAUR
Response To Calcium Ion (GO:0051592)	0.00128809	0.0244787	CAV1;ALOX5AP;THBS1;SYT8
Positive Regulation Of Cellular Process (GO:0048522)	0.00130232	0.0244787	EDN1;CAV1;RTKN2;LIF;SAA1;HBB;THBS1;CXCL5;INS
Negative Regulation Of Macromolecule Metabolic Process (GO:0010605)	0.00145579	0.0254496	EDN1;CXCL8;KRT17;MYADM;INS
Positive Regulation Of Brown Fat Cell Differentiation (GO:0090336)	0.00147934	0.0254496	PTGS2;INS
Response To Progesterone (GO:0032570)	0.00147934	0.0254496	CAV1;THBS1
Positive Regulation Of Insulin Secretion Involved In Cellular Response To Glucose Stimulus (GO:0035774)	0.00147934	0.0254496	ANO1;GCG
Negative Regulation Of Bone Mineralization (GO:0030502)	0.00147934	0.0254496	SRGN;ECM1
Regulation Of Substrate Adhesion-Dependent Cell Spreading (GO:1900024)	0.00152012	0.0257154	MYADM;TACSTD2;FLNA
Negative Regulation Of Programmed Cell Death (GO:0043069)	0.00155585	0.0258883	ANXA1;PLAUR;FLNA;GCG;THBS1;FSTL1;IFIT3
Regulation Of Proteolysis (GO:0030162)	0.00160803	0.0263251	CAV1;PLAUR;INS
Positive Regulation Of Angiogenesis (GO:0045766)	0.00197082	0.0304489	ECM1;CXCL8;ANXA3;THBS1
Regulation Of Hormone Secretion (GO:0046883)	0.00197993	0.0304489	EDN1;LIF
Negative Regulation Of Protein Processing (GO:0010955)	0.00197993	0.0304489	PLAU;THBS1
Alpha-Beta T Cell Activation (GO:0046631)	0.00197993	0.0304489	RSAD2;INS
Chemokine-Mediated Signaling Pathway (GO:0070098)	0.00209521	0.0317408	CXCL8;CXCL1;CXCL5
Regulation Of Bone Mineralization (GO:0030500)	0.00220244	0.0328746	SRGN;ECM1;ISG15
Regulation Of Blood Vessel Endothelial Cell Proliferation Involved In Sprouting Angiogenesis (GO:1903587)	0.00225624	0.0331896	FGFBP1;THBS1
Cellular Response To Chemokine (GO:1990869)	0.00231301	0.0335387	CXCL8;CXCL1;CXCL5
Positive Regulation Of Intracellular Signal Transduction (GO:1902533)	0.00234749	0.0335592	ECM1;GPRC5B;CAV1;RTKN2;LIF;FLNA;THBS1;INS
Regulation Of Response To External Stimulus (GO:0032101)	0.00249687	0.0349721	ANXA1;CAV1;PTGS2;PTGES
Negative Regulation Of Intrinsic Apoptotic Signaling Pathway (GO:2001243)	0.00254436	0.0349721	RTKN2;PLAUR;INS
Regulation Of Brown Fat Cell Differentiation (GO:0090335)	0.00254969	0.0349721	PTGS2;INS
Negative Regulation Of Cellular Process (GO:0048523)	0.0026974	0.0365048	FGFBP1;CDKN2B;CXCL8;TACSTD2;SCGB3A1;CXCL1;THBS1;IFIT3
Positive Regulation Of Cation Transmembrane Transport (GO:1904064)	0.00286013	0.0378398	EDN1;FLNA
Epithelial Cell Differentiation (GO:0030855)	0.0028706	0.0378398	ANXA1;KRT17;KRT23;FSTL1
Antimicrobial Humoral Immune Response Mediated By Antimicrobial Peptide (GO:0061844)	0.0030488	0.0396735	CXCL8;CXCL1;CXCL5
Regulation Of Cellular Response To Growth Factor Stimulus (GO:0090287)	0.00318739	0.0399408	FSTL1;FSTL3
Positive Regulation Of Hormone Secretion (GO:0046887)	0.00318739	0.0399408	EDN1;INS
Regulation Of Acute Inflammatory Response (GO:0002673)	0.00318739	0.0399408	INS;PTGES
Regulation Of Viral Genome Replication (GO:0045069)	0.00332241	0.0411249	CXCL8;RSAD2;ISG15
Intermediate Filament Organization (GO:0045109)	0.00346467	0.0423692	KRT17;KRT23;KRT7
Response To Ketone (GO:1901654)	0.00353134	0.0426703	CAV1;THBS1
Negative Regulation Of Epithelial Cell Proliferation (GO:0050680)	0.00376026	0.0448884	CDKN2B;CAV1;THBS1
Negative Regulation Of Gene Expression (GO:0010629)	0.00388395	0.0448884	SRGN;CXCL8;KRT17;MYADM;HDAC9;INS
Positive Regulation Of Blood Coagulation (GO:0030194)	0.0038918	0.0448884	PLAU;THBS1
Negative Regulation Of Biomineral Tissue Development (GO:0070168)	0.0038918	0.0448884	SRGN;ECM1
Positive Regulation Of Protein Localization To Nucleus (GO:1900182)	0.0040708	0.0464254	LIF;FLNA;INS
Positive Regulation Of Cholesterol Efflux (GO:0010875)	0.00426865	0.0476118	CAV1;PLTP
Mammary Gland Development (GO:0030879)	0.00426865	0.0476118	CAV1;WNT7B
Regulation Of Inflammatory Response (GO:0050727)	0.0043735	0.0482512	GPRC5B;ANXA1;SAA1;PTGS2;PTGES

### Sheet: Serpine1-high vs others
Supplementary table 1 - Gene set enrichment analysis of Gene Ontology - Biological Processes terms (adjusted P value ≤ 0.05) using EnrichR. Serpine1 high tumor cells were compared to all others in the dataset.
Term	P-value	Adjusted P-value	Genes
Extracellular Matrix Organization (GO:0030198)	7.19E-09	4.47E-06	COL1A1;COL3A1;COL1A2;LUM;COL4A1;MMP2;SERPINH1;TGFBI
Supramolecular Fiber Organization (GO:0097435)	4.40E-08	9.51E-06	COL1A1;COL3A1;COL1A2;KRT17;LUM;SERPINH1;LTBP2;VIM;MYL9
Collagen Fibril Organization (GO:0030199)	4.59E-08	9.51E-06	COL1A1;COL3A1;COL1A2;LUM;SERPINH1
Extracellular Structure Organization (GO:0043062)	2.04E-07	2.68E-05	COL1A1;COL3A1;COL1A2;COL4A1;MMP2;TGFBI
External Encapsulating Structure Organization (GO:0045229)	2.16E-07	2.68E-05	COL1A1;COL3A1;COL1A2;COL4A1;MMP2;TGFBI
Peptide Cross-Linking (GO:0018149)	4.51E-07	4.68E-05	COL3A1;FN1;THBS1;TGM2
Regulation Of Blood Coagulation (GO:0030193)	4.26E-05	0.00371869	CAV1;SERPINE1;THBS1
Negative Regulation Of Angiogenesis (GO:0016525)	4.94E-05	0.00371869	SPARC;SERPINE1;THBS1;DCN
Positive Regulation Of Extrinsic Apoptotic Signaling Pathway Via Death Domain Receptors (GO:1902043)	5.38E-05	0.00371869	TIMP3;THBS1
Negative Regulation Of Plasminogen Activation (GO:0010757)	8.06E-05	0.00501272	SERPINE1;THBS1
Negative Regulation Of Endothelial Cell Proliferation (GO:0001937)	8.93E-05	0.00505225	SPARC;CAV1;THBS1
Skin Morphogenesis (GO:0043589)	1.50E-04	0.00777424	COL1A1;COL1A2
Positive Regulation Of Smooth Muscle Cell Proliferation (GO:0048661)	1.83E-04	0.00877565	IGFBP5;MMP2;THBS1
Positive Regulation Of Intracellular Signal Transduction (GO:1902533)	2.09E-04	0.009279	LGALS1;CAV1;FN1;FLNA;THBS1;DCN;TGM2
Positive Regulation Of Hemostasis (GO:1900048)	2.93E-04	0.0107311	SERPINE1;THBS1
Negative Regulation Of Fibrinolysis (GO:0051918)	2.93E-04	0.0107311	SERPINE1;THBS1
Positive Regulation Of Coagulation (GO:0050820)	2.93E-04	0.0107311	SERPINE1;THBS1
Negative Regulation Of Peptidase Activity (GO:0010466)	3.79E-04	0.0125845	SERPINE1;SERPINH1;TIMP3
Response To Progesterone (GO:0032570)	4.15E-04	0.0125845	CAV1;THBS1
Negative Regulation Of Smooth Muscle Cell Migration (GO:0014912)	4.83E-04	0.0125845	IGFBP5;SERPINE1
Blood Coagulation, Fibrin Clot Formation (GO:0072378)	4.83E-04	0.0125845	FLNA;FBLN1
Protein Activation Cascade (GO:0072376)	4.83E-04	0.0125845	FLNA;FBLN1
Negative Regulation Of Endopeptidase Activity (GO:0010951)	5.02E-04	0.0125845	SERPINE1;SERPINH1;TIMP3
Regulation Of Cell Migration (GO:0030334)	5.10E-04	0.0125845	COL1A1;IGFBP5;CAV1;SERPINE1;FLNA;THBS1
Skin Development (GO:0043588)	5.48E-04	0.0125845	COL1A1;COL3A1;COL1A2
Negative Regulation Of Protein Processing (GO:0010955)	5.57E-04	0.0125845	SERPINE1;THBS1
Regulation Of Endopeptidase Activity (GO:0052548)	5.72E-04	0.0125845	SERPINE1;SERPINH1;TIMP3
Negative Regulation Of Epithelial Cell Proliferation (GO:0050680)	5.96E-04	0.0125845	SPARC;CAV1;THBS1
Regulation Of Fibrinolysis (GO:0051917)	6.35E-04	0.0125845	SERPINE1;THBS1
Regulation Of Plasminogen Activation (GO:0010755)	6.35E-04	0.0125845	SERPINE1;THBS1
Transforming Growth Factor Beta Receptor Signaling Pathway (GO:0007179)	6.47E-04	0.0125845	COL3A1;COL1A2;LTBP2
Negative Regulation Of Cell Adhesion (GO:0007162)	6.47E-04	0.0125845	SERPINE1;FBLN1;TGFBI
Negative Regulation Of Blood Vessel Morphogenesis (GO:2000181)	7.88E-04	0.0148451	SPARC;THBS1;DCN
Regulation Of Cellular Response To Growth Factor Stimulus (GO:0090287)	9.01E-04	0.0155676	FSTL1;FSTL3
Regulation Of Insulin-Like Growth Factor Receptor Signaling Pathway (GO:0043567)	9.01E-04	0.0155676	IGFBP5;IGFBP4
Regulation Of Smooth Muscle Cell Migration (GO:0014910)	9.01E-04	0.0155676	IGFBP5;SERPINE1
Positive Regulation Of Vascular Associated Smooth Muscle Cell Proliferation (GO:1904707)	1.00E-03	0.0163624	IGFBP5;MMP2
Response To Ketone (GO:1901654)	1.00E-03	0.0163624	CAV1;THBS1
Integrin-Mediated Signaling Pathway (GO:0007229)	0.00104957	0.0167393	COL3A1;FN1;FBLN1
Positive Regulation Of Blood Coagulation (GO:0030194)	0.0011032	0.0171548	SERPINE1;THBS1
Regulation Of Endothelial Cell Migration (GO:0010594)	0.00116037	0.0176037	SPARC;THBS1;DCN
Regulation Of Angiogenesis (GO:0045765)	0.00135435	0.0196865	SPARC;SERPINE1;THBS1;DCN
Regulation Of Endothelial Cell Proliferation (GO:0001936)	0.00136096	0.0196865	SPARC;CAV1;THBS1
Cellular Response To Transforming Growth Factor Beta Stimulus (GO:0071560)	0.00149114	0.0210793	COL3A1;COL1A2;LTBP2
Positive Regulation Of Cell Motility (GO:2000147)	0.00178376	0.0246555	COL1A1;CAVIN1;CAV1;THBS1
Negative Regulation Of MAPK Cascade (GO:0043409)	0.00192773	0.026006	CAV1;TIMP3;FBLN1
Apoptotic Cell Clearance (GO:0043277)	0.00196508	0.026006	THBS1;TGM2
Regulation Of Muscle Contraction (GO:0006937)	0.00210749	0.0267522	CAV1;MYL9
Response To Steroid Hormone (GO:0048545)	0.00210749	0.0267522	CAV1;THBS1
Positive Regulation Of Locomotion (GO:0040017)	0.00225465	0.0272159	CAVIN1;THBS1
Regulation Of Extrinsic Apoptotic Signaling Pathway Via Death Domain Receptors (GO:1902041)	0.00240655	0.0272159	SERPINE1;THBS1
Regulation Of Transmembrane Receptor Protein Serine/Threonine Kinase Signaling Pathway (GO:0090092)	0.00240655	0.0272159	FSTL1;FSTL3
Negative Regulation Of Cell-Matrix Adhesion (GO:0001953)	0.00240655	0.0272159	SERPINE1;THBS1
Endodermal Cell Differentiation (GO:0035987)	0.00240655	0.0272159	MMP2;FN1
Positive Regulation Of Extrinsic Apoptotic Signaling Pathway (GO:2001238)	0.00240655	0.0272159	CAV1;THBS1
Negative Regulation Of Epithelial Cell Migration (GO:0010633)	0.00272444	0.0297299	THBS1;DCN
Regulation Of Potassium Ion Transmembrane Transport (GO:1901379)	0.00272444	0.0297299	CAV1;FLNA
Regulation Of Cell Motility (GO:2000145)	0.00302157	0.0317324	CAVIN1;FLNA;FBLN1
Platelet Aggregation (GO:0070527)	0.003061	0.0317324	FLNA;MYL9
Endoderm Formation (GO:0001706)	0.003061	0.0317324	MMP2;FN1
Negative Regulation Of Endothelial Cell Migration (GO:0010596)	0.00341604	0.0341595	THBS1;DCN
Regulation Of Vascular Associated Smooth Muscle Cell Proliferation (GO:1904705)	0.00341604	0.0341595	IGFBP5;MMP2
Negative Regulation Of Signal Transduction (GO:0009968)	0.00352984	0.0341595	IGFBP5;THBS1;DCN;FSTL3
Transmembrane Receptor Protein Serine/Threonine Kinase Signaling Pathway (GO:0007178)	0.00353143	0.0341595	COL3A1;COL1A2;LTBP2
Epithelial Cell Differentiation (GO:0030855)	0.00368616	0.0341595	TAGLN;KRT17;FSTL1
Negative Regulation Of Cell Motility (GO:2000146)	0.00376507	0.0341595	IGFBP5;SERPINE1;FBLN1
Positive Regulation Of Cell Migration (GO:0030335)	0.00377106	0.0341595	COL1A1;CAV1;FN1;THBS1
Odontogenesis (GO:0042476)	0.0037894	0.0341595	COL1A1;COL1A2
Negative Regulation Of Cell-Substrate Adhesion (GO:0010812)	0.0037894	0.0341595	FBLN1;THBS1
Positive Regulation Of Wound Healing (GO:0090303)	0.0039829	0.0348924	SERPINE1;THBS1
Endothelial Cell Migration (GO:0043542)	0.0039829	0.0348924	S100A2;FSTL1
Regulation Of Endothelial Cell Apoptotic Process (GO:2000351)	0.00459037	0.0396557	SERPINE1;THBS1
Regulation Of Cell Adhesion (GO:0030155)	0.00470167	0.0400608	FBLN1;TGFBI;TGM2
Skeletal System Development (GO:0001501)	0.0051699	0.0428681	COL1A1;COL1A2;TGM2
Epithelial Cell Migration (GO:0010631)	0.0052379	0.0428681	S100A2;FSTL1
Homotypic Cell-Cell Adhesion (GO:0034109)	0.0052379	0.0428681	FLNA;MYL9
Regulation Of Wound Healing (GO:0061041)	0.00546255	0.044126	CAV1;SERPINE1
Negative Regulation Of ERK1 And ERK2 Cascade (GO:0070373)	0.00569156	0.0453865	TIMP3;FBLN1
Positive Regulation Of Response To External Stimulus (GO:0032103)	0.00576774	0.0454118	LGALS1;SERPINE1;THBS1
Regulation Of Substrate Adhesion-Dependent Cell Spreading (GO:1900024)	0.00640458	0.0497956	FLNA;FBLN1
