## Supplementary table 2 for "Plasminogen activator inhibitors orchestrate the immunosuppressive tumor microenvironment in pancreatic cancer"

### Sheet: Manhattan-1_library
Supplementary table 2 - list of oligos and procode sequences used for each gene
Gene	Oligo name	Oligo sequence	Procode used
Alox5	Alox5.1_F	CACCGTTCTACAATGACTTCGAACG	AU1;C;HA
Alox5	Alox5.1_R	AAACCGTTCGAAGTCATTGTAGAAC	AU1;C;HA
Alox5	Alox5.2_F	CACCGCACACTGAAGACACCCCACG	AU1;C;HA
Alox5	Alox5.2_R	AAACCGTGGGGTGTCTTCAGTGTGC	AU1;C;HA
Alox5	Alox5.3_F	CACCGCACAGACGTAAAGAACTGG	AU1;C;HA
Alox5	Alox5.3_R	AAACCCAGTTCTTTACGTCTGTGC	AU1;C;HA
Areg	Areg.1_F	CACCGAGGGGACTACGACTACTCAG	AU1;C;HSV
Areg	Areg.1_R	AAACCTGAGTAGTCGTAGTCCCCTC	AU1;C;HSV
Areg	Areg.2_F	CACCGAGAAGGCATTTCGCTTATGG	AU1;C;HSV
Areg	Areg.2_R	AAACCCATAAGCGAAATGCCTTCTC	AU1;C;HSV
Areg	Areg.3_F	CACCGCAGATACATCGAGAACCTGG	AU1;C;HSV
Areg	Areg.3_R	AAACCCAGGTTCTCGATGTATCTGC	AU1;C;HSV
Cd9	Cd9.1_F	CACCGCAATGGCGAATATCACCAAG	AU1;C;NWS
Cd9	Cd9.1_R	AAACCTTGGTGATATTCGCCATTGC	AU1;C;NWS
Cd9	Cd9.2_F	CACCGCTTGTGGGTATAGCCCCAGA	AU1;C;NWS
Cd9	Cd9.2_R	AAACTCTGGGGCTATACCCACAAGC	AU1;C;NWS
Cd9	Cd9.3_F	CACCGTCTTGGTCTGAGAGTCGAAT	AU1;C;NWS
Cd9	Cd9.3_R	AAACATTCGACTCTCAGACCAAGAC	AU1;C;NWS
Ceacam5	Ceacam5.1_F	CACCGTCTGTATGCAGCCCCCACGG	AU1;C;S
Ceacam5	Ceacam5.1_R	AAACCCGTGGGGGCTGCATACAGAC	AU1;C;S
Ceacam5	Ceacam5.2_F	CACCGCCCCCTTCAACAATGCTCGG	AU1;C;S
Ceacam5	Ceacam5.2_R	AAACCCGAGCATTGTTGAAGGGGGC	AU1;C;S
Ceacam5	Ceacam5.3_F	CACCGCTAATAATTGATGTCACTG	AU1;C;S
Ceacam5	Ceacam5.3_R	AAACCAGTGACATCAATTATTAGC	AU1;C;S
Celsr1	Celsr1.1_F	CACCGTACGGATCACACCAGACGT	AU1;C;V5
Celsr1	Celsr1.1_R	AAACACGTCTGGTGTGATCCGTAC	AU1;C;V5
Celsr1	Celsr1.2_F	CACCGCTGGTGCAGTACTACAACA	AU1;C;V5
Celsr1	Celsr1.2_R	AAACTGTTGTAGTACTGCACCAGC	AU1;C;V5
Celsr1	Celsr1.3_F	CACCGCTTTGCTACTCCAATCCGTG	AU1;C;V5
Celsr1	Celsr1.3_R	AAACCACGGATTGGAGTAGCAAAGC	AU1;C;V5
Ereg	Ereg.1_F	CACCGATGGAAGACGATCCCCGTG	AU1;HA;HSV
Ereg	Ereg.1_R	AAACCACGGGGATCGTCTTCCATC	AU1;HA;HSV
Ereg	Ereg.2_F	CACCGAAGTGTAGTTCTGACATGGA	AU1;HA;HSV
Ereg	Ereg.2_R	AAACTCCATGTCAGAACTACACTTC	AU1;HA;HSV
Ereg	Ereg.3_F	CACCGTGGCCAGTGCATCTACCTGG	AU1;HA;HSV
Ereg	Ereg.3_R	AAACCCAGGTAGATGCACTGGCCAC	AU1;HA;HSV
Fst	Fst.1_F	CACCGTCTGGGGCACAGACGCAGCG	AU1;HA;NWS
Fst	Fst.1_R	AAACCGCTGCGTCTGTGCCCCAGAC	AU1;HA;NWS
Fst	Fst.2_F	CACCGAACTAGAAGTACAGTACCA	AU1;HA;NWS
Fst	Fst.2_R	AAACTGGTACTGTACTTCTAGTTC	AU1;HA;NWS
Fst	Fst.3_F	CACCGTGAGGAGTGCACATTCGTTG	AU1;HA;NWS
Fst	Fst.3_R	AAACCAACGAATGTGCACTCCTCAC	AU1;HA;NWS
Il18	Il18.1_F	CACCGATGACTGATATTGATCAAAG	AU1;HA;S
Il18	Il18.1_R	AAACCTTTGATCAATATCAGTCATC	AU1;HA;S
Il18	Il18.2_F	CACCGATTTATATTCCGTATTACTG	AU1;HA;S
Il18	Il18.2_R	AAACCAGTAATACGGAATATAAATC	AU1;HA;S
Il18	Il18.3_F	CACCGTTTACTATCCTTCACAGAGA	AU1;HA;S
Il18	Il18.3_R	AAACTCTCTGTGAAGGATAGTAAAC	AU1;HA;S
Il18bp	Il18bp.1_F	CACCGTGAGCTTCCAGTTAAGACAG	AU1;HA;V5
Il18bp	Il18bp.1_R	AAACCTGTCTTAACTGGAAGCTCAC	AU1;HA;V5
Il18bp	Il18bp.2_F	CACCGCAGGACCCACCAAGAACTG	AU1;HA;V5
Il18bp	Il18bp.2_R	AAACCAGTTCTTGGTGGGTCCTGC	AU1;HA;V5
Il18bp	Il18bp.3_F	CACCGCCAAATCACATCCAGTGCT	AU1;HA;V5
Il18bp	Il18bp.3_R	AAACAGCACTGGATGTGATTTGGC	AU1;HA;V5
Il1a	Il1a.1_F	CACCGTCCATAACCCATGATCTGGA	AU1;HSV;NWS
Il1a	Il1a.1_R	AAACTCCAGATCATGGGTTATGGAC	AU1;HSV;NWS
Il1a	Il1a.2_F	CACCGATGTATGCCTACTCGTCGGG	AU1;HSV;NWS
Il1a	Il1a.2_R	AAACCCCGACGAGTAGGCATACATC	AU1;HSV;NWS
Il1a	Il1a.3_F	CACCGAACACTATCTCAGCACCACT	AU1;HSV;NWS
Il1a	Il1a.3_R	AAACAGTGGTGCTGAGATAGTGTTC	AU1;HSV;NWS
Il1b	Il1b.1_F	CACCGCAGGCAGTATCACTCATTG	AU1;HSV;S
Il1b	Il1b.1_R	AAACCAATGAGTGATACTGCCTGC	AU1;HSV;S
Il1b	Il1b.2_F	CACCGCATATGGGTCCGACAGCACG	AU1;HSV;S
Il1b	Il1b.2_R	AAACCGTGCTGTCGGACCCATATGC	AU1;HSV;S
Il1b	Il1b.3_F	CACCGCTGCTGCGAGATTTGAAGC	AU1;HSV;S
Il1b	Il1b.3_R	AAACGCTTCAAATCTCGCAGCAGC	AU1;HSV;S
Il1r2	Il1r2.1_F	CACCGTGTCGGAGTGAGGTGCCAAG	AU1;HSV;V5
Il1r2	Il1r2.1_R	AAACCTTGGCACCTCACTCCGACAC	AU1;HSV;V5
Il1r2	Il1r2.2_F	CACCGAGGGCACACTAGTAACCCGG	AU1;HSV;V5
Il1r2	Il1r2.2_R	AAACCCGGGTTACTAGTGTGCCCTC	AU1;HSV;V5
Il1r2	Il1r2.3_F	CACCGGGCTTCTCCGATGTAATGG	AU1;HSV;V5
Il1r2	Il1r2.3_R	AAACCCATTACATCGGAGAAGCCC	AU1;HSV;V5
Il1rn	Il1rn.1_F	CACCGTGTTCTTGGGCATCCACGG	AU1;NWS;S
Il1rn	Il1rn.1_R	AAACCCGTGGATGCCCAAGAACAC	AU1;NWS;S
Il1rn	Il1rn.2_F	CACCGCTGCCTCTGAATGAAACAGA	AU1;NWS;S
Il1rn	Il1rn.2_R	AAACTCTGTTTCATTCAGAGGCAGC	AU1;NWS;S
Il1rn	Il1rn.3_F	CACCGCTTGATATCATCTCCAGACT	AU1;NWS;S
Il1rn	Il1rn.3_R	AAACAGTCTGGAGATGATATCAAGC	AU1;NWS;S
Il33	Il33.1_F	CACCGATCTCTTCCTAGAATCCCG	AU1;NWS;V5
Il33	Il33.1_R	AAACCGGGATTCTAGGAAGAGATC	AU1;NWS;V5
Il33	Il33.2_F	CACCGGTGCTGCTGAACTTTGCCG	AU1;NWS;V5
Il33	Il33.2_R	AAACCGGCAAAGTTCAGCAGCACC	AU1;NWS;V5
Il33	Il33.3_F	CACCGATTGGTCATTGTATGTACTC	AU1;NWS;V5
Il33	Il33.3_R	AAACGAGTACATACAATGACCAATC	AU1;NWS;V5
Lgals2	Lgals2.1_F	CACCGATGGTGGATTCATCGAAGCG	AU1;S;V5
Lgals2	Lgals2.1_R	AAACCGCTTCGATGAATCCACCATC	AU1;S;V5
Lgals2	Lgals2.2_F	CACCGTCTGTAACACCAGTGAAGG	AU1;S;V5
Lgals2	Lgals2.2_R	AAACCCTTCACTGGTGTTACAGAC	AU1;S;V5
Lgals2	Lgals2.3_F	CACCGAATCACATGTGCTTCAGTCC	AU1;S;V5
Lgals2	Lgals2.3_R	AAACGGACTGAAGCACATGTGATTC	AU1;S;V5
Lgals3	Lgals3.1_F	CACCGTCTGGAAACCCAAACCCTCA	C;HA;HSV
Lgals3	Lgals3.1_R	AAACTGAGGGTTTGGGTTTCCAGAC	C;HA;HSV
Lgals3	Lgals3.2_F	CACCGATTGTTCTAGATTTCAGGAG	C;HA;HSV
Lgals3	Lgals3.2_R	AAACCTCCTGAAATCTAGAACAATC	C;HA;HSV
Lgals3	Lgals3.3_F	CACCGCCATGATTGTGATCAGCATG	C;HA;HSV
Lgals3	Lgals3.3_R	AAACCATGCTGATCACAATCATGGC	C;HA;HSV
Lgals4	Lgals4.1_F	CACCGAAACGGACATCCCGACACTG	C;HA;NWS
Lgals4	Lgals4.1_R	AAACCAGTGTCGGGATGTCCGTTTC	C;HA;NWS
Lgals4	Lgals4.2_F	CACCGTCTTCAACACGATGCAAAG	C;HA;NWS
Lgals4	Lgals4.2_R	AAACCTTTGCATCGTGTTGAAGAC	C;HA;NWS
Lgals4	Lgals4.3_F	CACCGCATGCCTGAGCACTACAAGG	C;HA;NWS
Lgals4	Lgals4.3_R	AAACCCTTGTAGTGCTCAGGCATGC	C;HA;NWS
Lta4h	Lta4h.1_F	CACCGCCTAGTGACTAACAAGACGT	C;HA;S
Lta4h	Lta4h.1_R	AAACACGTCTTGTTAGTCACTAGGC	C;HA;S
Lta4h	Lta4h.2_F	CACCGAAATTAACGTACACCGCAG	C;HA;S
Lta4h	Lta4h.2_R	AAACCTGCGGTGTACGTTAATTTC	C;HA;S
Lta4h	Lta4h.3_F	CACCGTTGGCCCAAGAACTCTGGTG	C;HA;S
Lta4h	Lta4h.3_R	AAACCACCAGAGTTCTTGGGCCAAC	C;HA;S
Ly6d	Ly6d.1_F	CACCGCTGGCAGCATTGTGTGACCT	C;HA;V5
Ly6d	Ly6d.1_R	AAACAGGTCACACAATGCTGCCAGC	C;HA;V5
Ly6d	Ly6d.2_F	CACCGTGCCAACTGTAAGAACCCTC	C;HA;V5
Ly6d	Ly6d.2_R	AAACGAGGGTTCTTACAGTTGGCAC	C;HA;V5
Ly6d	Ly6d.3_F	CACCGCACGTGACATCGAAGTGCCC	C;HA;V5
Ly6d	Ly6d.3_R	AAACGGGCACTTCGATGTCACGTGC	C;HA;V5
Muc1	Muc1.1_F	CACCGAGCTCTCCAGTAGTCCACGG	C;HSV;NWS
Muc1	Muc1.1_R	AAACCCGTGGACTACTGGAGAGCTC	C;HSV;NWS
Muc1	Muc1.2_F	CACCGTTGTAGTTGAGGTACCACTG	C;HSV;NWS
Muc1	Muc1.2_R	AAACCAGTGGTACCTCAACTACAAC	C;HSV;NWS
Muc1	Muc1.3_F	CACCGTGGCCATGGTAGGAGAAACA	C;HSV;NWS
Muc1	Muc1.3_R	AAACTGTTTCTCCTACCATGGCCAC	C;HSV;NWS
Muc16	Muc16.1_F	CACCGCTAATGGGACCATTACACCA	C;HSV;S
Muc16	Muc16.1_R	AAACTGGTGTAATGGTCCCATTAGC	C;HSV;S
Muc16	Muc16.2_F	CACCGAGCAGTATCCACAACCACAT	C;HSV;S
Muc16	Muc16.2_R	AAACATGTGGTTGTGGATACTGCTC	C;HSV;S
Muc16	Muc16.3_F	CACCGTGAAACAAAAGTCACTACAG	C;HSV;S
Muc16	Muc16.3_R	AAACCTGTAGTGACTTTTGTTTCAC	C;HSV;S
Muc4	Muc4.1_F	CACCGTAGAAGGAATCCCGCAGGG	C;HSV;V5
Muc4	Muc4.1_R	AAACCCCTGCGGGATTCCTTCTAC	C;HSV;V5
Muc4	Muc4.2_F	CACCGCTCCGACTTCAGACCCGTAG	C;HSV;V5
Muc4	Muc4.2_R	AAACCTACGGGTCTGAAGTCGGAGC	C;HSV;V5
Muc4	Muc4.3_F	CACCGTCCCGCAGGGAGGAACCGAG	C;HSV;V5
Muc4	Muc4.3_R	AAACCTCGGTTCCTCCCTGCGGGAC	C;HSV;V5
Muc5ac	Muc5ac.1_F	CACCGAAGGCAGTACACAGTACATG	C;NWS;S
Muc5ac	Muc5ac.1_R	AAACCATGTACTGTGTACTGCCTTC	C;NWS;S
Muc5ac	Muc5ac.2_F	CACCGGGAGAGGAATACACATGGG	C;NWS;S
Muc5ac	Muc5ac.2_R	AAACCCCATGTGTATTCCTCTCCC	C;NWS;S
Muc5ac	Muc5ac.3_F	CACCGGTACAACTTTCCATTGACG	C;NWS;S
Muc5ac	Muc5ac.3_R	AAACCGTCAATGGAAAGTTGTACC	C;NWS;S
Muc5b	Muc5b.1_F	CACCGAGGACACGACTATCCCGCTG	C;NWS;V5
Muc5b	Muc5b.1_R	AAACCAGCGGGATAGTCGTGTCCTC	C;NWS;V5
Muc5b	Muc5b.2_F	CACCGTAAGGTTGTAAACACACTGG	C;NWS;V5
Muc5b	Muc5b.2_R	AAACCCAGTGTGTTTACAACCTTAC	C;NWS;V5
Muc5b	Muc5b.3_F	CACCGCAAGATATGCAAGAAACCCG	C;NWS;V5
Muc5b	Muc5b.3_R	AAACCGGGTTTCTTGCATATCTTGC	C;NWS;V5
Olfm4	Olfm4.1_F	CACCGCATAGCGAATCCGATAGTCT	C;S;V5
Olfm4	Olfm4.1_R	AAACAGACTATCGGATTCGCTATGC	C;S;V5
Olfm4	Olfm4.2_F	CACCGTATTGACATGCTCGAAGTGG	C;S;V5
Olfm4	Olfm4.2_R	AAACCCACTTCGAGCATGTCAATAC	C;S;V5
Olfm4	Olfm4.3_F	CACCGCTGCCTGGTTGCCTCCGGG	C;S;V5
Olfm4	Olfm4.3_R	AAACCCCGGAGGCAACCAGGCAGC	C;S;V5
Pthlh	Pthlh.1_F	CACCGCTGACCCAAACCGCACGGGG	HA;HSV;NWS
Pthlh	Pthlh.1_R	AAACCCCCGTGCGGTTTGGGTCAGC	HA;HSV;NWS
Pthlh	Pthlh.2_F	CACCGACATCAGCTACTGCATGACA	HA;HSV;NWS
Pthlh	Pthlh.2_R	AAACTGTCATGCAGTAGCTGATGTC	HA;HSV;NWS
Pthlh	Pthlh.3_F	CACCGGATCTCCGCGATCAGATGG	HA;HSV;NWS
Pthlh	Pthlh.3_R	AAACCCATCTGATCGCGGAGATCC	HA;HSV;NWS
Serpina1a	Serpina1a.1_F	CACCGCACATGAAGCATGCCCGAG	HA;HSV;S
Serpina1a	Serpina1a.1_R	AAACCTCGGGCATGCTTCATGTGC	HA;HSV;S
Serpina1a	Serpina1a.2_F	CACCGCCAAGGAAAGATAGCTGAGG	HA;HSV;S
Serpina1a	Serpina1a.2_R	AAACCCTCAGCTATCTTTCCTTGGC	HA;HSV;S
Serpina1a	Serpina1a.3_F	CACCGACTCACACGCAGATCCTAGA	HA;HSV;S
Serpina1a	Serpina1a.3_R	AAACTCTAGGATCTGCGTGTGAGTC	HA;HSV;S
Serpinb2	Serpinb2.1_F	CACCGTCTAACAAATAATCCCCCTG	HA;HSV;V5
Serpinb2	Serpinb2.1_R	AAACCAGGGGGATTATTTGTTAGAC	HA;HSV;V5
Serpinb2	Serpinb2.2_F	CACCGTGGGTCAAGACTCAAACCAA	HA;HSV;V5
Serpinb2	Serpinb2.2_R	AAACTTGGTTTGAGTCTTGACCCAC	HA;HSV;V5
Serpinb2	Serpinb2.3_F	CACCGATGCTGATGTTTCCAGTATG	HA;HSV;V5
Serpinb2	Serpinb2.3_R	AAACCATACTGGAAACATCAGCATC	HA;HSV;V5
Serpinb3a	Serpinb3a.1_F	CACCGGAATATTATCAAGCTAACG	HA;NWS;S
Serpinb3a	Serpinb3a.1_R	AAACCGTTAGCTTGATAATATTCC	HA;NWS;S
Serpinb3a	Serpinb3a.2_F	CACCGTATGATTGTCCTGTTGCCAG	HA;NWS;S
Serpinb3a	Serpinb3a.2_R	AAACCTGGCAACAGGACAATCATAC	HA;NWS;S
Serpinb3a	Serpinb3a.3_F	CACCGCACTGAAAAACAAATTGAGA	HA;NWS;S
Serpinb3a	Serpinb3a.3_R	AAACTCTCAATTTGTTTTTCAGTGC	HA;NWS;S
Serpinb5	Serpinb5.1_F	CACCGAGTGACTGTTTGAAACCCAA	HA;S;V5
Serpinb5	Serpinb5.1_R	AAACTTGGGTTTCAAACAGTCACTC	HA;S;V5
Serpinb5	Serpinb5.2_F	CACCGTGACCAGACCAAAATCCTTG	HA;S;V5
Serpinb5	Serpinb5.2_R	AAACCAAGGATTTTGGTCTGGTCAC	HA;S;V5
Serpinb5	Serpinb5.3_F	CACCGTCCATTAAGGAGCTCACAGA	HA;S;V5
Serpinb5	Serpinb5.3_R	AAACTCTGTGAGCTCCTTAATGGAC	HA;S;V5
Serpinc1	Serpinc1.1_F	CACCGAAATGCACAAGGGATTCACG	HSV;NWS;S
Serpinc1	Serpinc1.1_R	AAACCGTGAATCCCTTGTGCATTTC	HSV;NWS;S
Serpinc1	Serpinc1.2_F	CACCGCACAGCCCAAGGCACCGATG	HSV;NWS;S
Serpinc1	Serpinc1.2_R	AAACCATCGGTGCCTTGGGCTGTGC	HSV;NWS;S
Serpinc1	Serpinc1.3_F	CACCGAGCTCGTTAATGGCGCCCTG	HSV;NWS;S
Serpinc1	Serpinc1.3_R	AAACCAGGGCGCCATTAACGAGCTC	HSV;NWS;S
Serpine1	Serpine1.1_F	CACCGTGGGTGGAAAGGCATACCAA	HSV;NWS;V5
Serpine1	Serpine1.1_R	AAACTTGGTATGCCTTTCCACCCAC	HSV;NWS;V5
Serpine1	Serpine1.2_F	CACCGCCAGACTATGGTGAAACAGG	HSV;NWS;V5
Serpine1	Serpine1.2_R	AAACCCTGTTTCACCATAGTCTGGC	HSV;NWS;V5
Serpine1	Serpine1.3_F	CACCGGCCTCCAAAGACCGGAATG	HSV;NWS;V5
Serpine1	Serpine1.3_R	AAACCATTCCGGTCTTTGGAGGCC	HSV;NWS;V5
Serpinf2	Serpinf2.1_F	CACCGTCCAGCAGGAACCATCGAAG	HSV;S;V5
Serpinf2	Serpinf2.1_R	AAACCTTCGATGGTTCCTGCTGGAC	HSV;S;V5
Serpinf2	Serpinf2.2_F	CACCGAGCCATTTCTACCAGAACCT	HSV;S;V5
Serpinf2	Serpinf2.2_R	AAACAGGTTCTGGTAGAAATGGCTC	HSV;S;V5
Serpinf2	Serpinf2.3_F	CACCGTGACCATGCTACCCTCAAG	HSV;S;V5
Serpinf2	Serpinf2.3_R	AAACCTTGAGGGTAGCATGGTCAC	HSV;S;V5
Spp1	Spp1.1_F	CACCGTGCTTGTGTACTAGCAGTGA	NWS;S;V5
Spp1	Spp1.1_R	AAACTCACTGCTAGTACACAAGCAC	NWS;S;V5
Spp1	Spp1.2_F	CACCGCATAAGCCAAGCTATCACCT	NWS;S;V5
Spp1	Spp1.2_R	AAACAGGTGATAGCTTGGCTTATGC	NWS;S;V5
Spp1	Spp1.3_F	CACCGGCAACAGGGATGACATCGA	NWS;S;V5
Spp1	Spp1.3_R	AAACTCGATGTCATCCCTGTTGCC	NWS;S;V5
F8	F8.1_F	CACCGTCTCCAATGAAGCTTGACGG	HA;NWS;V5
F8	F8.1_R	CCGTCAAGCTTCATTGGAGACGGTG	HA;NWS;V5
F8	F8.2_F	CACCGTAATAGCGGGTCAGGCACCG	HA;NWS;V5
F8	F8.2_R	CGGTGCCTGACCCGCTATTACGGTG	HA;NWS;V5
F8	F8.3_F	CACCGAGGTACATGAGACCCAACAA	HA;NWS;V5
F8	F8.3_R	TTGTTGGGTCTCATGTACCTCGGTG	HA;NWS;V5
